# Multi-Omics Insights into Grapevine Ecodormancy to Budburst Transition: Interplay of Gene Expression, miRNA Regulation, and DNA Methylation

**DOI:** 10.1101/2023.10.21.563414

**Authors:** Harshraj Shinde, Tajbir Raihan, Lakshay Anand, Sharyn E. Perry, Robert L. Geneve, Carlos M. Rodriguez Lopez

## Abstract

In grapevine, the transition from a dormant bud to budburst is a critical developmental process related to vegetative and reproductive growth. We generated a time series analysis (five sampling time points) and used transcriptome, small RNA, and whole-genome bisulfite sequencing to characterize this transition. Ecodormant buds took an average of 17 days to budburst. Transcriptome analysis identified a total of 7002 differentially expressed genes across all sampling times and revealed that the brassinosteroid metabolism and the linoleic acid metabolism pathways are upregulated and downregulated respectively across all time points. Gene expression cluster analysis identified the activation of the photosynthesis pathway and photosynthesis related genes during this transition. miRNA expression analysis identified a steady increase in expression of two miRNAs, miR159a and miR159b during the transition from dormancy to budburst. Our analysis suggests that these two miRNAs promote budburst by repressing the expression of auxin responsive genes. Finally, a continued increase in CG methylation levels was observed during the dormancy to budburst transition. Differential methylation analysis, considering dormant buds as the control stage, yielded 6354 differentially methylated regions across the genome. Two glucosidase genes exhibited increases in promoter methylation and a corresponding decrease in gene expression in our analysis. This study provides a multi-omics view of grapevine bud transition from dormancy to bud burst and unveils the interacting genetic and epigenetic networks regulating this process.
