## Supplementary File S8 for "Multi-Omics Insights into Grapevine Ecodormancy to Budburst Transition: Interplay of Gene Expression, miRNA Regulation, and DNA Methylation"

### Sheet: Supplementary file S8
Supplementary file S8: Putative target genes of microRNA159a, microRNA159b identified using psRNAtarget tools.
miRNA_Acc.	Target_Acc.	Expectation	UPE$	miRNA_start	miRNA_end	Target_start	Target_end	miRNA_aligned_fragment	alignment	Target_aligned_fragment	Inhibition	Multiplicity
ptc-miR159a	VIT_19s0090g00590	2.5	-1	1	21	845	865	UUUGGAUUGAAGGGAGCUCUA	:::::::::::::: ::::	CAGAGCUCCCUUCAAGCCAAU	Cleavage	1
ptc-miR159b	VIT_19s0090g00590	2.5	-1	1	21	845	865	UUUGGAUUGAAGGGAGCUCUA	:::::::::::::: ::::	CAGAGCUCCCUUCAAGCCAAU	Cleavage	1
ptc-miR159a	VIT_11s0016g04940	3	-1	1	21	720	740	UUUGGAUUGAAGGGAGCUCUA	:.:.:::::. ::::::::.:	UGGGGCUCCUAUCAAUCCAGA	Translation	1
ptc-miR159b	VIT_11s0016g04940	3	-1	1	21	720	740	UUUGGAUUGAAGGGAGCUCUA	:.:.:::::. ::::::::.:	UGGGGCUCCUAUCAAUCCAGA	Translation	1
ptc-miR159a	VIT_01s0011g02770	3.5	-1	1	21	888	908	UUUGGAUUGAAGGGAGCUCUA	:: : :::.::::.:::::.	AAGUGAUCCUUUCAGUCCAAG	Cleavage	2
ptc-miR159b	VIT_01s0011g02770	3.5	-1	1	21	888	908	UUUGGAUUGAAGGGAGCUCUA	:: : :::.::::.:::::.	AAGUGAUCCUUUCAGUCCAAG	Cleavage	2
ptc-miR159a	VIT_06s0004g03150	3.5	-1	1	21	22	42	UUUGGAUUGAAGGGAGCUCUA	.:::::::.: : :::::::	AGGAGCUCCUUCCCAUCCAAA	Translation	1
ptc-miR159b	VIT_06s0004g03150	3.5	-1	1	21	22	42	UUUGGAUUGAAGGGAGCUCUA	.:::::::.: : :::::::	AGGAGCUCCUUCCCAUCCAAA	Translation	1
ptc-miR159a	VIT_07s0129g00220	3.5	-1	1	21	1414	1434	UUUGGAUUGAAGGGAGCUCUA	: :::::::.::::::. ::	UCGAGCUCCUUUCAAUUAAAU	Cleavage	1
ptc-miR159b	VIT_07s0129g00220	3.5	-1	1	21	1414	1434	UUUGGAUUGAAGGGAGCUCUA	: :::::::.::::::. ::	UCGAGCUCCUUUCAAUUAAAU	Cleavage	1
ptc-miR159a	VIT_00s0179g00350	4	-1	1	21	1052	1072	UUUGGAUUGAAGGGAGCUCUA	:::: :.:: :::::.:::.	AAGAGGUUCCGUCAAUUCAAG	Translation	1
ptc-miR159b	VIT_00s0179g00350	4	-1	1	21	1052	1072	UUUGGAUUGAAGGGAGCUCUA	:::: :.:: :::::.:::.	AAGAGGUUCCGUCAAUUCAAG	Translation	1
ptc-miR159a	VIT_02s0033g01350	4	-1	1	21	156	176	UUUGGAUUGAAGGGAGCUCUA	::. :: ::::::::::...	GAGGACUGCCUUCAAUCCGGG	Cleavage	1
ptc-miR159b	VIT_02s0033g01350	4	-1	1	21	156	176	UUUGGAUUGAAGGGAGCUCUA	::. :: ::::::::::...	GAGGACUGCCUUCAAUCCGGG	Cleavage	1
ptc-miR159a	VIT_03s0038g01190	4	-1	1	21	152	172	UUUGGAUUGAAGGGAGCUCUA	:. ::: .:::::: ::::::	UGAAGCAUCCUUCAUUCCAAA	Cleavage
ptc-miR159b	VIT_03s0038g01190	4	-1	1	21	152	172	UUUGGAUUGAAGGGAGCUCUA	:. ::: .:::::: ::::::	UGAAGCAUCCUUCAUUCCAAA	Cleavage	1
ptc-miR159a	VIT_03s0038g01270	4	-1	1	21	152	172	UUUGGAUUGAAGGGAGCUCUA	:. ::: .:::::: ::::::	UGAAGCAUCCUUCAUUCCAAA	Cleavage
ptc-miR159b	VIT_03s0038g01270	4	-1	1	21	152	172	UUUGGAUUGAAGGGAGCUCUA	:. ::: .:::::: ::::::	UGAAGCAUCCUUCAUUCCAAA	Cleavage	1
ptc-miR159a	VIT_05s0077g01770	4	-1	1	21	95	114	UUUGGAUUGAAGGGAGCUCUA	:::::: :::::::::::	CGAAGCUCC-UUCAAUCCAAA	Cleavage	1
ptc-miR159b	VIT_05s0077g01770	4	-1	1	21	95	114	UUUGGAUUGAAGGGAGCUCUA	:::::: :::::::::::	CGAAGCUCC-UUCAAUCCAAA	Cleavage	1
ptc-miR159a	VIT_07s0005g00370	4	-1	1	21	399	419	UUUGGAUUGAAGGGAGCUCUA	:::: ::. ::::::::::	AAGAGGACCUGUCAAUCCAAA	Translation	1
ptc-miR159b	VIT_07s0005g00370	4	-1	1	21	399	419	UUUGGAUUGAAGGGAGCUCUA	:::: ::. ::::::::::	AAGAGGACCUGUCAAUCCAAA	Translation	1
ptc-miR159a	VIT_11s0103g00300	4	-1	1	21	111	131	UUUGGAUUGAAGGGAGCUCUA	::.::::::..:::..:.	UCAAGUUCCCUUUGAUCUGAG	Cleavage	1
ptc-miR159b	VIT_11s0103g00300	4	-1	1	21	111	131	UUUGGAUUGAAGGGAGCUCUA	::.::::::..:::..:.	UCAAGUUCCCUUUGAUCUGAG	Cleavage	1
ptc-miR159a	VIT_16s0098g00630	4	-1	1	21	1050	1070	UUUGGAUUGAAGGGAGCUCUA	.:: .:.::::..::.::.:	AGGAUUUUCCUUUGAUUCAGA	Cleavage	1
ptc-miR159b	VIT_16s0098g00630	4	-1	1	21	1050	1070	UUUGGAUUGAAGGGAGCUCUA	.:: .:.::::..::.::.:	AGGAUUUUCCUUUGAUUCAGA	Cleavage	1
ptc-miR159a	VIT_18s0001g14120	4	-1	1	21	809	829	UUUGGAUUGAAGGGAGCUCUA	:. :::: ::::::.:::.	AUGGACUCCGUUCAAUUCAAG	Cleavage	1
ptc-miR159b	VIT_18s0001g14120	4	-1	1	21	809	829	UUUGGAUUGAAGGGAGCUCUA	:. :::: ::::::.:::.	AUGGACUCCGUUCAAUUCAAG	Cleavage	1
ptc-miR159a	VIT_00s0313g00040	4.5	-1	1	21	633	653	UUUGGAUUGAAGGGAGCUCUA	::::::.:: ::: .:.::	GCGAGCUCUCUCCAAAUCGAA	Translation	1
ptc-miR159b	VIT_00s0313g00040	4.5	-1	1	21	633	653	UUUGGAUUGAAGGGAGCUCUA	::::::.:: ::: .:.::	GCGAGCUCUCUCCAAAUCGAA	Translation	1
ptc-miR159a	VIT_00s0647g00010	4.5	-1	1	21	1125	1145	UUUGGAUUGAAGGGAGCUCUA	:. ::.: ::::..::::::	UGCAGUUGCCUUUGAUCCAAC	Cleavage	1
ptc-miR159b	VIT_00s0647g00010	4.5	-1	1	21	1125	1145	UUUGGAUUGAAGGGAGCUCUA	:. ::.: ::::..::::::	UGCAGUUGCCUUUGAUCCAAC	Cleavage	1
ptc-miR159a	VIT_00s2478g00020	4.5	-1	1	21	263	283	UUUGGAUUGAAGGGAGCUCUA	::::::.: ::.::.: ::	CUGAGCUCUCCUCGAUUCUAA	Translation	1
ptc-miR159b	VIT_00s2478g00020	4.5	-1	1	21	263	283	UUUGGAUUGAAGGGAGCUCUA	::::::.: ::.::.: ::	CUGAGCUCUCCUCGAUUCUAA	Translation	1
ptc-miR159a	VIT_01s0010g02640	4.5	-1	1	21	1792	1812	UUUGGAUUGAAGGGAGCUCUA	::: : .::::::: ::::.	CAGAUCAUCCUUCAAGCCAAG	Cleavage	1
ptc-miR159b	VIT_01s0010g02640	4.5	-1	1	21	1792	1812	UUUGGAUUGAAGGGAGCUCUA	::: : .::::::: ::::.	CAGAUCAUCCUUCAAGCCAAG	Cleavage	1
ptc-miR159a	VIT_01s0011g01450	4.5	-1	1	21	263	283	UUUGGAUUGAAGGGAGCUCUA	::::::.: ::.::.: ::	CUGAGCUCUCCUCGAUUCUAA	Translation	1
ptc-miR159b	VIT_01s0011g01450	4.5	-1	1	21	263	283	UUUGGAUUGAAGGGAGCUCUA	::::::.: ::.::.: ::	CUGAGCUCUCCUCGAUUCUAA	Translation	1
ptc-miR159a	VIT_01s0011g02770	4.5	-1	1	21	954	974	UUUGGAUUGAAGGGAGCUCUA	.:.: ::::::.:::::.	AGGGGACGCCUUCAGUCCAAG	Cleavage	2
ptc-miR159b	VIT_01s0011g02770	4.5	-1	1	21	954	974	UUUGGAUUGAAGGGAGCUCUA	.:.: ::::::.:::::.	AGGGGACGCCUUCAGUCCAAG	Cleavage	2
ptc-miR159a	VIT_01s0011g04480	4.5	-1	1	21	55	75	UUUGGAUUGAAGGGAGCUCUA	:: : :..::::::...::	CUGAACCCUUUUCAAUUUGAA	Cleavage	1
ptc-miR159b	VIT_01s0011g04480	4.5	-1	1	21	55	75	UUUGGAUUGAAGGGAGCUCUA	:: : :..::::::...::	CUGAACCCUUUUCAAUUUGAA	Cleavage	1
ptc-miR159a	VIT_01s0244g00100	4.5	-1	1	21	1	21	UUUGGAUUGAAGGGAGCUCUA	::::::.::::..: :::	AUGAGCUCUCUUCGGUGGAAA	Cleavage	1
ptc-miR159b	VIT_01s0244g00100	4.5	-1	1	21	1	21	UUUGGAUUGAAGGGAGCUCUA	::::::.::::..: :::	AUGAGCUCUCUUCGGUGGAAA	Cleavage	1
ptc-miR159a	VIT_02s0025g01700	4.5	-1	1	21	166	186	UUUGGAUUGAAGGGAGCUCUA	::: ::.::::::.::::	GAGACCUUCCUUCAGUCCACC	Cleavage	1
ptc-miR159b	VIT_02s0025g01700	4.5	-1	1	21	166	186	UUUGGAUUGAAGGGAGCUCUA	::: ::.::::::.::::	GAGACCUUCCUUCAGUCCACC	Cleavage	1
ptc-miR159a	VIT_04s0008g04960	4.5	-1	1	21	737	757	UUUGGAUUGAAGGGAGCUCUA	.: :.::::::::.:.:.	GUUGGGUUCCUUCAAUUCGAG	Cleavage	1
ptc-miR159b	VIT_04s0008g04960	4.5	-1	1	21	737	757	UUUGGAUUGAAGGGAGCUCUA	.: :.::::::::.:.:.	GUUGGGUUCCUUCAAUUCGAG	Cleavage	1
ptc-miR159a	VIT_04s0008g05060	4.5	-1	1	21	685	705	UUUGGAUUGAAGGGAGCUCUA	:::: :..::: :::.:::.	GAGAGAUUUCUUGAAUUCAAG	Cleavage	1
ptc-miR159b	VIT_04s0008g05060	4.5	-1	1	21	685	705	UUUGGAUUGAAGGGAGCUCUA	:::: :..::: :::.:::.	GAGAGAUUUCUUGAAUUCAAG	Cleavage	1
ptc-miR159a	VIT_05s0020g00440	4.5	-1	1	21	2073	2093	UUUGGAUUGAAGGGAGCUCUA	:::: :: ::::.:::::.	AAGAGGACCAUUCAGUCCAAG	Cleavage	1
ptc-miR159b	VIT_05s0020g00440	4.5	-1	1	21	2073	2093	UUUGGAUUGAAGGGAGCUCUA	:::: :: ::::.:::::.	AAGAGGACCAUUCAGUCCAAG	Cleavage	1
ptc-miR159a	VIT_06s0004g04570	4.5	-1	1	21	321	341	UUUGGAUUGAAGGGAGCUCUA	:. ::::::. :::: :::::	UGAAGCUCCUCUCAACCCAAA	Translation	1
ptc-miR159b	VIT_06s0004g04570	4.5	-1	1	21	321	341	UUUGGAUUGAAGGGAGCUCUA	:. ::::::. :::: :::::	UGAAGCUCCUCUCAACCCAAA	Translation	1
ptc-miR159a	VIT_07s0130g00230	4.5	-1	1	21	210	230	UUUGGAUUGAAGGGAGCUCUA	:.:..:::::::::::	GCUUGUUUUCUUCAAUCCAAU	Cleavage	1
ptc-miR159b	VIT_07s0130g00230	4.5	-1	1	21	210	230	UUUGGAUUGAAGGGAGCUCUA	:.:..:::::::::::	GCUUGUUUUCUUCAAUCCAAU	Cleavage	1
ptc-miR159a	VIT_08s0040g00810	4.5	-1	1	21	610	630	UUUGGAUUGAAGGGAGCUCUA	.:::.:::::.: ::.::	CCCGGCUUCCUUCGAGCCGAA	Cleavage	1
ptc-miR159b	VIT_08s0040g00810	4.5	-1	1	21	610	630	UUUGGAUUGAAGGGAGCUCUA	.:::.:::::.: ::.::	CCCGGCUUCCUUCGAGCCGAA	Cleavage	1
ptc-miR159a	VIT_08s0058g00890	4.5	-1	1	21	3395	3415	UUUGGAUUGAAGGGAGCUCUA	.::.:::::::::::.	CUGCAUUCUCUUCAAUCCAAG	Cleavage	1
ptc-miR159b	VIT_08s0058g00890	4.5	-1	1	21	3395	3415	UUUGGAUUGAAGGGAGCUCUA	.::.:::::::::::.	CUGCAUUCUCUUCAAUCCAAG	Cleavage	1
ptc-miR159a	VIT_08s0058g01300	4.5	-1	1	21	463	483	UUUGGAUUGAAGGGAGCUCUA	: : ::..::::::::...:	AAAAACUUUCUUCAAUCUGGA	Cleavage	1
ptc-miR159b	VIT_08s0058g01300	4.5	-1	1	21	463	483	UUUGGAUUGAAGGGAGCUCUA	: : ::..::::::::...:	AAAAACUUUCUUCAAUCUGGA	Cleavage	1
ptc-miR159a	VIT_09s0002g04450	4.5	-1	1	21	41	61	UUUGGAUUGAAGGGAGCUCUA	:::: :. :::.::.::.:	AUGAGCCCUAUUCGAUUCAGA	Cleavage	1
ptc-miR159b	VIT_09s0002g04450	4.5	-1	1	21	41	61	UUUGGAUUGAAGGGAGCUCUA	:::: :. :::.::.::.:	AUGAGCCCUAUUCGAUUCAGA	Cleavage	1
ptc-miR159a	VIT_11s0016g04070	4.5	-1	1	21	139	159	UUUGGAUUGAAGGGAGCUCUA	::.:::::: : ::::::	UCCAGUUCCCUUGACUCCAAA	Cleavage	1
ptc-miR159b	VIT_11s0016g04070	4.5	-1	1	21	139	159	UUUGGAUUGAAGGGAGCUCUA	::.:::::: : ::::::	UCCAGUUCCCUUGACUCCAAA	Cleavage	1
ptc-miR159a	VIT_13s0047g01110	4.5	-1	1	21	243	263	UUUGGAUUGAAGGGAGCUCUA	.: :.::::::::::: :	UCAGGGUUCCUUCAAUCCACA	Cleavage	1
ptc-miR159b	VIT_13s0047g01110	4.5	-1	1	21	243	263	UUUGGAUUGAAGGGAGCUCUA	.: :.::::::::::: :	UCAGGGUUCCUUCAAUCCACA	Cleavage	1
ptc-miR159a	VIT_13s0067g01900	4.5	-1	1	21	1421	1442	UUUGG-AUUGAAGGGAGCUCUA	:: ::::::::::::: :::.:	UACAGCUCCCUUCAAUGCCAGA	Cleavage	1
ptc-miR159b	VIT_13s0067g01900	4.5	-1	1	21	1421	1442	UUUGG-AUUGAAGGGAGCUCUA	:: ::::::::::::: :::.:	UACAGCUCCCUUCAAUGCCAGA	Cleavage	1
ptc-miR159a	VIT_15s0021g02230	4.5	-1	1	21	1207	1227	UUUGGAUUGAAGGGAGCUCUA	:::: ::::: :::::::	AAGAGGACCCUUGAAUCCAAC	Cleavage	1
ptc-miR159b	VIT_15s0021g02230	4.5	-1	1	21	1207	1227	UUUGGAUUGAAGGGAGCUCUA	:::: ::::: :::::::	AAGAGGACCCUUGAAUCCAAC	Cleavage	1
ptc-miR159a	VIT_18s0001g12630	4.5	-1	1	21	562	582	UUUGGAUUGAAGGGAGCUCUA	::.:.:..:: :::::..::	AAGGGUUUUCUCCAAUCUGAA	Translation	1
ptc-miR159b	VIT_18s0001g12630	4.5	-1	1	21	562	582	UUUGGAUUGAAGGGAGCUCUA	::.:.:..:: :::::..::	AAGGGUUUUCUCCAAUCUGAA	Translation	1
ptc-miR159a	VIT_00s0918g00010	5	-1	1	21	688	708	UUUGGAUUGAAGGGAGCUCUA	: : :::..::::::. :::	CAAAACUCUUUUCAAUUGAAA	Cleavage	1
ptc-miR159b	VIT_00s0918g00010	5	-1	1	21	688	708	UUUGGAUUGAAGGGAGCUCUA	: : :::..::::::. :::	CAAAACUCUUUUCAAUUGAAA	Cleavage	1
ptc-miR159a	VIT_03s0038g04280	5	-1	1	21	784	804	UUUGGAUUGAAGGGAGCUCUA	.:::.:::.::.. :..::.	AGGAGUUCCUUUUGCUUUAAG	Cleavage	2
ptc-miR159a	VIT_03s0038g04280	5	-1	1	21	351	371	UUUGGAUUGAAGGGAGCUCUA	:: ..:::..:::::::	UUUUGCCUUCUUUGAUCCAAA	Cleavage	2
ptc-miR159b	VIT_03s0038g04280	5	-1	1	21	784	804	UUUGGAUUGAAGGGAGCUCUA	.:::.:::.::.. :..::.	AGGAGUUCCUUUUGCUUUAAG	Cleavage	2
ptc-miR159b	VIT_03s0038g04280	5	-1	1	21	351	371	UUUGGAUUGAAGGGAGCUCUA	:: ..:::..:::::::	UUUUGCCUUCUUUGAUCCAAA	Cleavage	2
ptc-miR159a	VIT_04s0008g00690	5	-1	1	21	425	445	UUUGGAUUGAAGGGAGCUCUA	::.:::.. :::::::.: :	AAGGGCUUUAUUCAAUCUACA	Cleavage	1
ptc-miR159b	VIT_04s0008g00690	5	-1	1	21	425	445	UUUGGAUUGAAGGGAGCUCUA	::.:::.. :::::::.: :	AAGGGCUUUAUUCAAUCUACA	Cleavage	1
ptc-miR159a	VIT_04s0008g02040	5	-1	1	21	28	48	UUUGGAUUGAAGGGAGCUCUA	::::: .:::::: .::.:	AAGAGCAAUCUUCAAAUCAGA	Cleavage	1
ptc-miR159b	VIT_04s0008g02040	5	-1	1	21	28	48	UUUGGAUUGAAGGGAGCUCUA	::::: .:::::: .::.:	AAGAGCAAUCUUCAAAUCAGA	Cleavage	1
ptc-miR159a	VIT_05s0020g00870	5	-1	1	21	1233	1253	UUUGGAUUGAAGGGAGCUCUA	.:::.: :. :::::...::	AGGAGUUGCUGUCAAUUUGAA	Translation	1
ptc-miR159b	VIT_05s0020g00870	5	-1	1	21	1233	1253	UUUGGAUUGAAGGGAGCUCUA	.:::.: :. :::::...::	AGGAGUUGCUGUCAAUUUGAA	Translation	1
ptc-miR159a	VIT_05s0020g02580	5	-1	1	21	108	128	UUUGGAUUGAAGGGAGCUCUA	:.:::..::::::: .::	CCGGGCUUUCUUCAAUGGGAA	Cleavage	1
ptc-miR159b	VIT_05s0020g02580	5	-1	1	21	108	128	UUUGGAUUGAAGGGAGCUCUA	:.:::..::::::: .::	CCGGGCUUUCUUCAAUGGGAA	Cleavage	1
ptc-miR159a	VIT_05s0020g04710	5	-1	1	21	54	74	UUUGGAUUGAAGGGAGCUCUA	:. : ::.::::: :::.:	AUGGCCACCUUUCAAACCAGA	Cleavage	1
ptc-miR159b	VIT_05s0020g04710	5	-1	1	21	54	74	UUUGGAUUGAAGGGAGCUCUA	:. : ::.::::: :::.:	AUGGCCACCUUUCAAACCAGA	Cleavage	1
ptc-miR159a	VIT_05s0062g00140	5	-1	1	21	2145	2165	UUUGGAUUGAAGGGAGCUCUA	: .::::: ::.::::.:	UCAAAUUCCCUACAGUCCAGA	Translation	1
ptc-miR159b	VIT_05s0062g00140	5	-1	1	21	2145	2165	UUUGGAUUGAAGGGAGCUCUA	: .::::: ::.::::.:	UCAAAUUCCCUACAGUCCAGA	Translation	1
ptc-miR159a	VIT_06s0004g06420	5	-1	1	21	1470	1490	UUUGGAUUGAAGGGAGCUCUA	::. ::..:::::::: ::	CAGGACUUUCUUCAAUCAAAU	Cleavage	1
ptc-miR159b	VIT_06s0004g06420	5	-1	1	21	1470	1490	UUUGGAUUGAAGGGAGCUCUA	::. ::..:::::::: ::	CAGGACUUUCUUCAAUCAAAU	Cleavage	1
ptc-miR159a	VIT_06s0061g01190	5	-1	1	21	1099	1119	UUUGGAUUGAAGGGAGCUCUA	::: :::::::.: ..::	CCUAGCACCCUUCAGUGUGAA	Cleavage	1
ptc-miR159b	VIT_06s0061g01190	5	-1	1	21	1099	1119	UUUGGAUUGAAGGGAGCUCUA	::: :::::::.: ..::	CCUAGCACCCUUCAGUGUGAA	Cleavage	1
ptc-miR159a	VIT_06s0061g01610	5	-1	1	21	228	248	UUUGGAUUGAAGGGAGCUCUA	:.: ::.:.::::: .::::	UGGUUCUUCUUUCAAAUCAAA	Cleavage	1
ptc-miR159b	VIT_06s0061g01610	5	-1	1	21	228	248	UUUGGAUUGAAGGGAGCUCUA	:.: ::.:.::::: .::::	UGGUUCUUCUUUCAAAUCAAA	Cleavage	1
ptc-miR159a	VIT_06s0080g00400	5	-1	1	21	919	939	UUUGGAUUGAAGGGAGCUCUA	::. :::::: :.::.:::	CAGGAAUCCCUUGAGUCUAAA	Cleavage	1
ptc-miR159b	VIT_06s0080g00400	5	-1	1	21	919	939	UUUGGAUUGAAGGGAGCUCUA	::. :::::: :.::.:::	CAGGAAUCCCUUGAGUCUAAA	Cleavage	1
ptc-miR159a	VIT_07s0005g00470	5	-1	1	21	882	902	UUUGGAUUGAAGGGAGCUCUA	:.:::.: .::::::: :: :	UGGAGUUAUCUUCAAUGCAUA	Cleavage	1
ptc-miR159b	VIT_07s0005g00470	5	-1	1	21	882	902	UUUGGAUUGAAGGGAGCUCUA	:.:::.: .::::::: :: :	UGGAGUUAUCUUCAAUGCAUA	Cleavage	1
ptc-miR159a	VIT_07s0005g01240	5	-1	1	21	829	849	UUUGGAUUGAAGGGAGCUCUA	.:::: . :::: ::.::::	AGGAGCAUACUUCCAUUCAAA	Cleavage	1
ptc-miR159b	VIT_07s0005g01240	5	-1	1	21	829	849	UUUGGAUUGAAGGGAGCUCUA	.:::: . :::: ::.::::	AGGAGCAUACUUCCAUUCAAA	Cleavage	1
ptc-miR159a	VIT_07s0005g05510	5	-1	1	21	371	391	UUUGGAUUGAAGGGAGCUCUA	.:::::..:: :. ::::.:	GGGAGCUUUCUGCGCUCCAGA	Translation	1
ptc-miR159b	VIT_07s0005g05510	5	-1	1	21	371	391	UUUGGAUUGAAGGGAGCUCUA	.:::::..:: :. ::::.:	GGGAGCUUUCUGCGCUCCAGA	Translation	1
ptc-miR159a	VIT_08s0007g02840	5	-1	1	21	1386	1406	UUUGGAUUGAAGGGAGCUCUA	:. .:::.::: :::::..	CUGGAUUCCUUUCUAUCCAGG	Cleavage	1
ptc-miR159b	VIT_08s0007g02840	5	-1	1	21	1386	1406	UUUGGAUUGAAGGGAGCUCUA	:. .:::.::: :::::..	CUGGAUUCCUUUCUAUCCAGG	Cleavage	1
ptc-miR159a	VIT_08s0007g03380	5	-1	1	21	1215	1235	UUUGGAUUGAAGGGAGCUCUA	::: . :::::..: :::::	CAGAAUGCCCUUUGAGCCAAA	Cleavage	1
ptc-miR159b	VIT_08s0007g03380	5	-1	1	21	1215	1235	UUUGGAUUGAAGGGAGCUCUA	::: . :::::..: :::::	CAGAAUGCCCUUUGAGCCAAA	Cleavage	1
ptc-miR159a	VIT_08s0040g03330	5	-1	1	21	69	89	UUUGGAUUGAAGGGAGCUCUA	.:::: :::.:::.:::	UCCGGCUCGCUUUAAUUCAAC	Cleavage	1
ptc-miR159b	VIT_08s0040g03330	5	-1	1	21	69	89	UUUGGAUUGAAGGGAGCUCUA	.:::: :::.:::.:::	UCCGGCUCGCUUUAAUUCAAC	Cleavage	1
ptc-miR159a	VIT_09s0002g00340	5	-1	1	21	531	551	UUUGGAUUGAAGGGAGCUCUA	:.: .:::.: .::::::::	UGGUUUUCCUUCUAAUCCAAA	Translation	1
ptc-miR159b	VIT_09s0002g00340	5	-1	1	21	531	551	UUUGGAUUGAAGGGAGCUCUA	:.: .:::.: .::::::::	UGGUUUUCCUUCUAAUCCAAA	Translation	1
ptc-miR159a	VIT_09s0002g02390	5	-1	1	21	616	638	UUUGGAUUGAAGGG--AGCUCUA	.::: .:.:::::::::::	GCAGGCUGGUCUUUCAAUCCAAA	Cleavage	1
ptc-miR159b	VIT_09s0002g02390	5	-1	1	21	616	638	UUUGGAUUGAAGGG--AGCUCUA	.::: .:.:::::::::::	GCAGGCUGGUCUUUCAAUCCAAA	Cleavage	1
ptc-miR159a	VIT_09s0002g06970	5	-1	1	21	136	156	UUUGGAUUGAAGGGAGCUCUA	: :::.:: :::::.:.:	ACAACCUCUCUCCAAUCUAGA	Translation	1
ptc-miR159b	VIT_09s0002g06970	5	-1	1	21	136	156	UUUGGAUUGAAGGGAGCUCUA	: :::.:: :::::.:.:	ACAACCUCUCUCCAAUCUAGA	Translation	1
ptc-miR159a	VIT_10s0003g01900	5	-1	1	21	850	870	UUUGGAUUGAAGGGAGCUCUA	: :.:.:.::::::.: :::	UUGGGUUUCCUUCAGUGGAAA	Cleavage	1
ptc-miR159b	VIT_10s0003g01900	5	-1	1	21	850	870	UUUGGAUUGAAGGGAGCUCUA	: :.:.:.::::::.: :::	UUGGGUUUCCUUCAGUGGAAA	Cleavage	1
ptc-miR159a	VIT_13s0064g01050	5	-1	1	21	444	464	UUUGGAUUGAAGGGAGCUCUA	:.::::: :.::..:::::	UGGAGCUACUUUUGAUCCAUU	Cleavage	1
ptc-miR159b	VIT_13s0064g01050	5	-1	1	21	444	464	UUUGGAUUGAAGGGAGCUCUA	:.::::: :.::..:::::	UGGAGCUACUUUUGAUCCAUU	Cleavage	1
ptc-miR159a	VIT_13s0084g00490	5	-1	1	21	36	56	UUUGGAUUGAAGGGAGCUCUA	: :::.: :::::::::	GAAUGAUCCUUACAAUCCAAA	Translation	1
ptc-miR159b	VIT_13s0084g00490	5	-1	1	21	36	56	UUUGGAUUGAAGGGAGCUCUA	: :::.: :::::::::	GAAUGAUCCUUACAAUCCAAA	Translation	1
ptc-miR159a	VIT_15s0046g00740	5	-1	1	21	4674	4694	UUUGGAUUGAAGGGAGCUCUA	:::::: :::::::::	AGCAGCUCCGUUCAAUCCAUC	Cleavage	1
ptc-miR159b	VIT_15s0046g00740	5	-1	1	21	4674	4694	UUUGGAUUGAAGGGAGCUCUA	:::::: :::::::::	AGCAGCUCCGUUCAAUCCAUC	Cleavage	1
ptc-miR159a	VIT_16s0022g01590	5	-1	1	21	398	418	UUUGGAUUGAAGGGAGCUCUA	::::.::: ::.::...:	AGAAGCUUCCUCCAGUCUGGA	Translation	1
ptc-miR159b	VIT_16s0022g01590	5	-1	1	21	398	418	UUUGGAUUGAAGGGAGCUCUA	::::.::: ::.::...:	AGAAGCUUCCUCCAGUCUGGA	Translation	1
ptc-miR159a	VIT_16s0050g00150	5	-1	1	21	168	188	UUUGGAUUGAAGGGAGCUCUA	: :::::.:::::: :. ::	GAAAGCUCUCUUCAAGCUCAA	Cleavage	1
ptc-miR159b	VIT_16s0050g00150	5	-1	1	21	168	188	UUUGGAUUGAAGGGAGCUCUA	: :::::.:::::: :. ::	GAAAGCUCUCUUCAAGCUCAA	Cleavage	1
ptc-miR159a	VIT_16s0098g01510	5	-1	1	21	557	578	UUUGGAUUGAAGGG-AGCUCUA	::: :::::::::::::	AGCUGCUGCCCUUCAAUCCAAC	Cleavage	1
ptc-miR159b	VIT_16s0098g01510	5	-1	1	21	557	578	UUUGGAUUGAAGGG-AGCUCUA	::: :::::::::::::	AGCUGCUGCCCUUCAAUCCAAC	Cleavage	1
ptc-miR159a	VIT_18s0001g06390	5	-1	1	21	103	123	UUUGGAUUGAAGGGAGCUCUA	: : .:.::::. :::::::	CACAUUUUCCUUUCAUCCAAA	Cleavage	1
ptc-miR159b	VIT_18s0001g06390	5	-1	1	21	103	123	UUUGGAUUGAAGGGAGCUCUA	: : .:.::::. :::::::	CACAUUUUCCUUUCAUCCAAA	Cleavage	1
ptc-miR159a	VIT_19s0014g03680	5	-1	1	21	2066	2086	UUUGGAUUGAAGGGAGCUCUA	::: . : :::::::.::.:	CAGAUUCCACUUCAAUUCAGA	Cleavage	1
ptc-miR159b	VIT_19s0014g03680	5	-1	1	21	2066	2086	UUUGGAUUGAAGGGAGCUCUA	::: . : :::::::.::.:	CAGAUUCCACUUCAAUUCAGA	Cleavage	1
