## Supplementary File S4 for "Multi-Omics Insights into Grapevine Ecodormancy to Budburst Transition: Interplay of Gene Expression, miRNA Regulation, and DNA Methylation"

### Sheet: Supplementary File S4A
Supplementary File S4A. Identified differentially expressed non coding RNA genes in grapevine buds during their transition from ecodormant buds (ST0) to Bud swelling (ST1).
Regulation	Ensembl ID	log2 Fold Change	Adj.Pval	Symbol	Chr	Type
Down	ENSRNA049469468	-2.29291	0.0126	ENSRNA049469468	6	snoRNA
Down	ENSRNA049469475	-2.21626	0.0584	ENSRNA049469475	6	snoRNA
Up	ENSRNA049469101	5.22814	0.0219	ENSRNA049469101	12	snoRNA
Up	ENSRNA049468587	4.69617	0.00438	ENSRNA049468587	18	snoRNA
Up	ENSRNA049470252	4.54217	4.51e-12	ENSRNA049470252	14	snoRNA
Up	ENSRNA049469516	4.26585	8.78e-08	ENSRNA049469516	6	snoRNA
Up	ENSRNA049468658	4.03564	1.04e-05	ENSRNA049468658	18	snoRNA
Up	ENSRNA049469376	3.82333	0.0101	ENSRNA049469376	7	snoRNA
Up	ENSRNA049467803	3.31184	5.48e-09	ENSRNA049467803	8	snoRNA
Up	ENSRNA049469552	3.29728	0.0841	ENSRNA049469552	9	snoRNA
Up	ENSRNA049462811	3.14317	1.54e-08	ENSRNA049462811	5	snoRNA
Up	ENSRNA049469269	2.93243	0.000235	ENSRNA049469269	7	snoRNA
Up	ENSRNA049469076	2.90309	2.57e-05	ENSRNA049469076	12	snoRNA
Up	ENSRNA049467118	2.76683	5.4e-06	ENSRNA049467118	2	snoRNA
Up	ENSRNA049467127	2.76584	0.000142	ENSRNA049467127	2	snoRNA
Up	ENSRNA049469260	2.726	0.000102	ENSRNA049469260	7	snoRNA
Up	ENSRNA049469362	2.47407	1.04e-16	ENSRNA049469362	7	snoRNA
Up	ENSRNA049469058	2.28079	6.63e-05	ENSRNA049469058	12	snoRNA
Up	ENSRNA049469370	2.26936	9.61e-05	ENSRNA049469370	7	snoRNA
Up	ENSRNA049469052	2.10793	0.000147	ENSRNA049469052	12	snoRNA
Down	ENSRNA049469910	-3.52057	0.0288	ENSRNA049469910	5	snRNA
Down	ENSRNA049469807	-3.43396	0.0182	ENSRNA049469807	19	snRNA
Down	ENSRNA049469766	-2.73471	0.0391	ENSRNA049469766	5	snRNA
Up	ENSRNA049462592	2.38343	0.00134	ENSRNA049462592	1	snRNA
Down	ENSRNA049469013	-6.7211	2.02e-13	ENSRNA049469013	12	SRP_RNA
Down	ENSRNA049469019	-5.05557	2.73e-14	ENSRNA049469019	12	SRP_RNA
Down	ENSRNA049467626	-4.38329	0.000445	ENSRNA049467626	10	SRP_RNA
Down	ENSRNA049469002	-3.91443	1.73e-08	ENSRNA049469002	12	SRP_RNA
Down	ENSRNA049462374	-3.51904	1.86e-07	ENSRNA049462374	12	SRP_RNA

### Sheet: Supplementary File S4B
Supplementary File S4B. Identified differentially expressed non coding RNA genes in grapevine buds during their transition from ecodormant buds (ST0) to Bud enlargement and bud scales opening (ST2).
Regulation	Ensembl ID	log2 Fold Change	Adj.Pval	Symbol	Chr	Type
Up	ENSRNA049468587	6.11266	0.000288	ENSRNA049468587	18	snoRNA
Up	ENSRNA049467803	5.97353	3.74e-13	ENSRNA049467803	8	snoRNA
Up	ENSRNA049469376	5.79197	0.000622	ENSRNA049469376	7	snoRNA
Up	ENSRNA049467127	5.72351	2.8e-08	ENSRNA049467127	2	snoRNA
Up	ENSRNA049470252	5.48284	1.58e-12	ENSRNA049470252	14	snoRNA
Up	ENSRNA049469260	4.62839	3.72e-10	ENSRNA049469260	7	snoRNA
Up	ENSRNA049468658	4.60116	2.69e-06	ENSRNA049468658	18	snoRNA
Up	ENSRNA049462811	4.41647	2.3e-13	ENSRNA049462811	5	snoRNA
Up	ENSRNA049469516	4.37654	5.14e-08	ENSRNA049469516	6	snoRNA
Up	ENSRNA049469370	4.02785	6.46e-12	ENSRNA049469370	7	snoRNA
Up	ENSRNA049469101	3.85315	0.092	ENSRNA049469101	12	snoRNA
Up	ENSRNA049463143	3.61975	2.19e-05	ENSRNA049463143	1	snoRNA
Up	ENSRNA049468723	3.5901	0.0188	ENSRNA049468723	8	snoRNA
Up	ENSRNA049469058	3.538	3.41e-10	ENSRNA049469058	12	snoRNA
Up	ENSRNA049469552	3.47055	0.0807	ENSRNA049469552	9	snoRNA
Up	ENSRNA049470021	3.2253	9.88e-05	ENSRNA049470021	18	snoRNA
Up	ENSRNA049469076	3.20597	6.36e-06	ENSRNA049469076	12	snoRNA
Up	ENSRNA049467118	3.18331	3.64e-07	ENSRNA049467118	2	snoRNA
Up	ENSRNA049469094	3.09426	2.79e-12	ENSRNA049469094	12	snoRNA
Up	ENSRNA049469867	2.95942	5.83e-09	ENSRNA049469867	19	snoRNA
Up	ENSRNA049469362	2.95538	1.3e-22	ENSRNA049469362	7	snoRNA
Up	ENSRNA049469269	2.93065	0.000275	ENSRNA049469269	7	snoRNA
Up	ENSRNA049469034	2.88009	2.38e-07	ENSRNA049469034	12	snoRNA
Up	ENSRNA049469046	2.74175	0.000361	ENSRNA049469046	12	snoRNA
Up	ENSRNA049469052	2.62204	1.91e-06	ENSRNA049469052	12	snoRNA
Up	ENSRNA049467585	2.49308	0.00495	ENSRNA049467585	10	snoRNA
Up	ENSRNA049469831	2.40964	1.41e-07	ENSRNA049469831	19	snoRNA
Up	ENSRNA049469858	2.29655	0.000407	ENSRNA049469858	19	snoRNA
Up	ENSRNA049469068	2.29353	2.83e-13	ENSRNA049469068	12	snoRNA
Up	ENSRNA049467496	2.19337	7.2e-10	ENSRNA049467496	16	snoRNA
Up	ENSRNA049467573	2.12218	0.0053	ENSRNA049467573	10	snoRNA
Up	ENSRNA049467150	2.71798	0.0803	ENSRNA049467150	2	snRNA
Down	ENSRNA049469013	-5.36855	1.05e-08	ENSRNA049469013	12	SRP_RNA
Down	ENSRNA049469019	-4.13717	8.93e-10	ENSRNA049469019	12	SRP_RNA
Down	ENSRNA049467626	-3.13264	0.0172	ENSRNA049467626	10	SRP_RNA
Down	ENSRNA049469002	-2.98677	2.92e-05	ENSRNA049469002	12	SRP_RNA
Down	ENSRNA049462374	-2.50947	0.000356	ENSRNA049462374	12	SRP_RNA

### Sheet: Supplementary File S4C
Supplementary File S4C. Identified differentially expressed non coding RNA genes in grapevine buds during their transition from ecodormant buds (ST0) to Bud enlargement and tiny green tip appearance (ST3).
Regulation	Ensembl ID	log2 Fold Change	Adj.Pval	Symbol	Chr	Type
Down	ENSRNA049469013	-5.64788	9.87e-10	ENSRNA049469013	12	SRP_RNA
Down	ENSRNA049469019	-4.92025	1.04e-13	ENSRNA049469019	12	SRP_RNA
Down	ENSRNA049469002	-2.9314	3.26e-05	ENSRNA049469002	12	SRP_RNA
Down	ENSRNA049467626	-2.87314	0.0257	ENSRNA049467626	10	SRP_RNA
Up	ENSRNA049462592	2.09912	0.00439	ENSRNA049462592	1	snRNA
Down	ENSRNA049469766	-2.18878	0.0989	ENSRNA049469766	5	snRNA
Down	ENSRNA049467196	-2.00521	0.0642	ENSRNA049467196	2	snRNA
Up	ENSRNA049469046	8.13906	2.28e-08	ENSRNA049469046	12	snoRNA
Up	ENSRNA049468587	6.90618	6.02e-05	ENSRNA049468587	18	snoRNA
Up	ENSRNA049470252	6.05318	5.39e-12	ENSRNA049470252	14	snoRNA
Up	ENSRNA049467803	5.27774	2.55e-13	ENSRNA049467803	8	snoRNA
Up	ENSRNA049468658	5.249	8.99e-07	ENSRNA049468658	18	snoRNA
Up	ENSRNA049469269	5.03229	1.06e-08	ENSRNA049469269	7	snoRNA
Up	ENSRNA049469058	4.92104	1.61e-17	ENSRNA049469058	12	snoRNA
Up	ENSRNA049462811	4.89451	1.18e-14	ENSRNA049462811	5	snoRNA
Up	ENSRNA049469516	4.70717	4.36e-09	ENSRNA049469516	6	snoRNA
Up	ENSRNA049469101	4.63244	0.0367	ENSRNA049469101	12	snoRNA
Up	ENSRNA049469052	4.48779	7.11e-16	ENSRNA049469052	12	snoRNA
Up	ENSRNA049469370	4.42455	8.46e-14	ENSRNA049469370	7	snoRNA
Up	ENSRNA049469376	4.19018	0.00494	ENSRNA049469376	7	snoRNA
Up	ENSRNA049469867	4.00564	9.64e-15	ENSRNA049469867	19	snoRNA
Up	ENSRNA049467127	3.96444	4.83e-07	ENSRNA049467127	2	snoRNA
Up	ENSRNA049469362	3.75142	6.79e-33	ENSRNA049469362	7	snoRNA
Up	ENSRNA049469831	3.43319	6.14e-14	ENSRNA049469831	19	snoRNA
Up	ENSRNA049469076	3.40636	1.94e-06	ENSRNA049469076	12	snoRNA
Up	ENSRNA049467118	3.36603	8.94e-08	ENSRNA049467118	2	snoRNA
Up	ENSRNA049469858	3.32077	6.17e-07	ENSRNA049469858	19	snoRNA
Up	ENSRNA049464983	2.74261	3.28e-07	ENSRNA049464983	7	snoRNA
Up	ENSRNA049465080	2.66131	5.06e-07	ENSRNA049465080	7	snoRNA
Up	ENSRNA049463143	2.56698	0.000758	ENSRNA049463143	1	snoRNA
Up	ENSRNA049469094	2.53106	1.36e-09	ENSRNA049469094	12	snoRNA
Up	ENSRNA049466764	2.49382	0.000218	ENSRNA049466764	17	snoRNA
Up	ENSRNA049469260	2.2675	0.00119	ENSRNA049469260	7	snoRNA
Up	ENSRNA049465114	2.21781	7.13e-05	ENSRNA049465114	7	snoRNA
Up	ENSRNA049465046	2.18783	1.24e-05	ENSRNA049465046	7	snoRNA
Up	ENSRNA049469034	2.14074	7.59e-05	ENSRNA049469034	12	snoRNA
Up	ENSRNA049467496	2.07678	3.86e-09	ENSRNA049467496	16	snoRNA
Up	ENSRNA049470101	2.06242	0.00143	ENSRNA049470101	Un	snoRNA
Up	ENSRNA049467503	2.01508	7.48e-05	ENSRNA049467503	16	snoRNA

### Sheet: Supplementary File S4D
Supplementary File S4D. Identified differentially expressed non coding RNA genes in grapevine buds during their transition from ecodormant buds (ST0) to Partial budburstof (ST4).
Regulation	Ensembl ID	log2 Fold Change	Adj.Pval	Symbol	Chr	Type
Down	ENSRNA049469013	-5.36855	1.05e-08	ENSRNA049469013	12	SRP_RNA
Down	ENSRNA049469019	-4.13717	8.93e-10	ENSRNA049469019	12	SRP_RNA
Down	ENSRNA049467626	-3.13264	0.0172	ENSRNA049467626	10	SRP_RNA
Down	ENSRNA049469002	-2.98677	2.92e-05	ENSRNA049469002	12	SRP_RNA
Down	ENSRNA049462374	-2.50947	0.000356	ENSRNA049462374	12	SRP_RNA
Up	ENSRNA049467150	2.71798	0.0803	ENSRNA049467150	2	snRNA
Up	ENSRNA049468587	6.11266	0.000288	ENSRNA049468587	18	snoRNA
Up	ENSRNA049467803	5.97353	3.74e-13	ENSRNA049467803	8	snoRNA
Up	ENSRNA049469376	5.79197	0.000622	ENSRNA049469376	7	snoRNA
Up	ENSRNA049467127	5.72351	2.8e-08	ENSRNA049467127	2	snoRNA
Up	ENSRNA049470252	5.48284	1.58e-12	ENSRNA049470252	14	snoRNA
Up	ENSRNA049469260	4.62839	3.72e-10	ENSRNA049469260	7	snoRNA
Up	ENSRNA049468658	4.60116	2.69e-06	ENSRNA049468658	18	snoRNA
Up	ENSRNA049462811	4.41647	2.3e-13	ENSRNA049462811	5	snoRNA
Up	ENSRNA049469516	4.37654	5.14e-08	ENSRNA049469516	6	snoRNA
Up	ENSRNA049469370	4.02785	6.46e-12	ENSRNA049469370	7	snoRNA
Up	ENSRNA049469101	3.85315	0.092	ENSRNA049469101	12	snoRNA
Up	ENSRNA049463143	3.61975	2.19e-05	ENSRNA049463143	1	snoRNA
Up	ENSRNA049468723	3.5901	0.0188	ENSRNA049468723	8	snoRNA
Up	ENSRNA049469058	3.538	3.41e-10	ENSRNA049469058	12	snoRNA
Up	ENSRNA049469552	3.47055	0.0807	ENSRNA049469552	9	snoRNA
Up	ENSRNA049470021	3.2253	9.88e-05	ENSRNA049470021	18	snoRNA
Up	ENSRNA049469076	3.20597	6.36e-06	ENSRNA049469076	12	snoRNA
Up	ENSRNA049467118	3.18331	3.64e-07	ENSRNA049467118	2	snoRNA
Up	ENSRNA049469094	3.09426	2.79e-12	ENSRNA049469094	12	snoRNA
Up	ENSRNA049469867	2.95942	5.83e-09	ENSRNA049469867	19	snoRNA
Up	ENSRNA049469362	2.95538	1.3e-22	ENSRNA049469362	7	snoRNA
Up	ENSRNA049469269	2.93065	0.000275	ENSRNA049469269	7	snoRNA
Up	ENSRNA049469034	2.88009	2.38e-07	ENSRNA049469034	12	snoRNA
Up	ENSRNA049469046	2.74175	0.000361	ENSRNA049469046	12	snoRNA
Up	ENSRNA049469052	2.62204	1.91e-06	ENSRNA049469052	12	snoRNA
Up	ENSRNA049467585	2.49308	0.00495	ENSRNA049467585	10	snoRNA
Up	ENSRNA049469831	2.40964	1.41e-07	ENSRNA049469831	19	snoRNA
Up	ENSRNA049469858	2.29655	0.000407	ENSRNA049469858	19	snoRNA
Up	ENSRNA049469068	2.29353	2.83e-13	ENSRNA049469068	12	snoRNA
Up	ENSRNA049467496	2.19337	7.2e-10	ENSRNA049467496	16	snoRNA
Up	ENSRNA049467573	2.12218	0.0053	ENSRNA049467573	10	snoRNA
