## Supplementary File S1 for "Multi-Omics Insights into Grapevine Ecodormancy to Budburst Transition: Interplay of Gene Expression, miRNA Regulation, and DNA Methylation"

### Sheet: Supplementary file S1A
Supplementary file S1A. RNASeq statistics for grapevine buds during their transition from ecodormancy to budburst. Three replicates (indicated in the sample ID as B1, B2, and B3) were used per sampling stage (indicated as ST0: Ecodormant buds, ST1: Bud swelling. ST2: Bud enlargement and bud scales opening ST2: Bud enlargement and tiny green tip appearance and ST4: Partial budburstof).
Sample ID	Raw reads	Raw data (GB)	Error(%)	Q20(%)	Q30(%)	GC(%)
ST0B1	42493308	6.4	0.02	98.81	96.15	44.89
ST0B2	49159438	7.4	0.02	98.72	95.88	45.27
ST0B3	49689876	7.5	0.02	98.61	95.55	45.04
ST1B1	43558672	6.5	0.02	98.76	96.06	45.76
ST1B2	57494240	8.6	0.02	98.83	96.27	46.37
ST1B3	48862448	7.3	0.02	98.72	95.92	45.65
ST2B1	45390214	6.8	0.02	98.61	95.54	46.12
ST2B2	46682884	7	0.02	98.74	95.91	45.71
ST2B3	43798636	6.6	0.02	98.49	95.26	46.12
ST3B1	37137452	5.6	0.02	98.75	96	45.9
ST3B2	42555654	6.4	0.02	98.67	95.78	45.8
ST3B3	40830352	6.1	0.02	98.68	95.78	45.3
ST4B1	45288698	6.8	0.02	98.44	95.11	45.54
ST4B2	42866834	6.4	0.02	98.65	95.6	45.2
ST4B3	55280666	8.3	0.02	98.64	95.48	45.94

### Sheet: Supplementary file S1B
Supplementary file S1B. Small RNASeq statistics for grapevine buds during their transition from ecodormancy to budburst. Three replicates (indicated in the sample ID as B1, B2, and B3) were used per sampling stage (indicated as ST0: Ecodormant buds, ST1: Bud swelling. ST2: Bud enlargement and bud scales opening ST2: Bud enlargement and tiny green tip appearance and ST4: Partial budburstof).
Sample ID	Raw reads	Raw data (GB)	Error(%)	Q20(%)	Q30(%)	GC(%)
ST0B1	33730516	5.1	0.09	77.42	63.04	49.69
ST0B2	30893918	4.6	0.09	77.13	63.81	49.22
ST0B3	27828880	4.2	0.09	77.48	63.36	49.72
ST1B1	22027150	3.3	0.09	76.65	63.23	49.51
ST1B2	7364668	1.1	0.09	76.8	62.83	49.97
ST1B3	23514024	3.5	0.09	75.88	62.35	49.34
ST2B1	19475994	2.9	0.1	74.71	60.97	49.62
ST2B2	21581370	3.2	0.12	72.37	58.93	48.89
ST2B3	24552298	3.7	0.1	74.61	62.17	48.92
ST3B1	28183298	4.2	0.09	75.39	62.61	49.25
ST3B2	18646836	2.8	0.1	73.49	60.92	48.52
ST3B3	21878778	3.3	0.09	76.79	63.15	49.52
ST4B1	24426608	3.7	0.1	76.4	61.93	49.73
ST4B2	25848230	3.9	0.09	76.29	62.75	49.09
ST4B3	22235716	3.3	0.1	74.61	61.64	48.86

### Sheet: Supplementary file S1C
Supplementary file S1C. Whole genome bisulfite sequencing statistics for grapevine buds during their transition from ecodormancy to budburst. Three replicates (indicated in the sample ID as B1, B2, and B3) were used per sampling stage (indicated as ST0: Ecodormant buds, ST1: Bud swelling. ST2: Bud enlargement and bud scales opening ST2: Bud enlargement and tiny green tip appearance and ST4: Parti…
Sample	Raw reads	Raw data	Q30(%)	GC(%)	BS conversion rate (%)	Genome coverage	Sequencing depth
ST0B1	109255260	16.4	88.12	20.42	99.72	80.9606	9.93406
ST0B2	90589034	13.6	87.08	20.83	99.73	79.4137	8.06753
ST0B3	136119100	20.4	88.23	20.85	99.74	82.0144	12.4809
ST1B1	108635100	16.3	86.92	20.9	99.73	80.6037	9.74258
ST1B2	96105356	14.4	87.68	20.67	99.73	80.2346	8.75922
ST1B3	86520668	13	86.67	20.4	99.71	79.5312	7.97551
ST2B1	102243392	15.3	86.65	20.66	99.73	80.6071	9.10331
ST2B2	94777414	14.2	87.81	20.71	99.71	79.4312	7.92339
ST2B3	97939580	14.7	88.01	20.23	99.73	80.3696	9.05554
ST3B1	113370122	17	87.2	20.43	99.7	80.7835	9.71462
ST3B2	96975956	14.5	87.39	22.5	99.71	78.6609	7.16553
ST3B3	82532862	12.4	86.67	20.24	99.69	78.9267	7.25144
ST4B1	89950300	13.5	88.03	20.33	99.73	80.8366	9.90808
ST4B2	98448880	14.8	87.84	20.21	99.73	80.4518	9.41849
ST4B3	90999238	13.6	88.46	20.06	99.75	79.9237	7.20578
